# *GEfetch2R*: fetching single-cell/bulk RNA-seq data from public repositories to R and benchmarking the subsequent format conversion tools

**DOI:** 10.1101/2023.11.18.567507

**Authors:** Yabing Song, Jianbin Wang, Jiaxin Gao

## Abstract

**Background:** Downloading and reanalyzing the existing single-cell RNA sequencing (scRNA-seq) data provides an efficient choice to gain clues and new insights. However, no tool can fetch the diverse scRNA-seq data types (raw data, count matrix, and processed object) distributed in various repositories, process and load the downloaded data to R, convert formats between scRNA-seq objects, and benchmark the format conversion tools.

**Findings:** Here, we present *GEfetch2R*, an R package with Docker image to (i) download diverse scRNA-seq data types, including raw data (SRA and ENA), count matrices (GEO, UCSC Cell Browser, and PanglaoDB), and processed objects (Zenodo, CELLxGENE, and HCA); (ii) process the downloaded data, load output/downloaded count matrices and annotations to R (*SeuratObject*/*DESeqDataSet*), filter the *SeuratObject* based on cell metadata and genes, and merge multiple *SeuratObjects* if applicable; (iii) convert formats between the widely used scRNA-seq objects, including *SeuratObject*, *AnnData*, *SingleCellExperiment*, *CellDataSet*/*cell_data_set*, and *loom*, and benchmark format conversion tools in terms of information kept, usability, running time, and scalability to guide the tool selection. Furthermore, *GEfetch2R* can also download, process, and load bulk RNA-seq raw data (SRA and ENA) and count matrices (GEO) to R (*DESeqDataSet*).

**Conclusions:** *GEfetch2R* is an R package dedicated to facilitating researchers to access and explore the existing gene expression data from various public repositories. It can function as a data downloader (supports all three scRNA-seq and two bulk RNA-seq data types), a data processor (processes and loads the output/downloaded count matrices and annotations to R), and an object format converter (between the widely used scRNA-seq objects).
