## Supplementary Table S1 for "*GEfetch2R*: fetching single-cell/bulk RNA-seq data from public repositories to R and benchmarking the subsequent format conversion tools"

### Sheet: Sheet1
Supplementary Table S1: The datasets used for benchmarking format conversion tools
title	description	doi	contact	contact_email	collection_id	collection_url	consortia	curator_name	visibility	assay	assets	batch_condition	cell_count	cell_type	citation	dataset_id	dataset_version_id	default_embedding	development_stage	disease	donor_id	embeddings	explorer_url	feature_biotype	feature_count	feature_reference	is_primary_data	mean_genes_per_cell	organism	primary_cell_count	published_at	raw_data_location	revised_at	schema_version	self_reported_ethnicity	sex	spatial	suspension_type	tissue	dataset_description	tombstone	x_approximate_distribution	rds_id	h5ad_id
A human cell atlas of fetal gene expression	The gene expression program underlying the specification of human cell types is of fundamental interest. We generated human cell atlases of gene expression and chromatin accessibility in fetal tissues. For gene expression, we applied three-level combinatorial indexing to >110 samples representing 15 organs, ultimately profiling ~4 million single cells. We leveraged the literature and other atlase…	10.1126/science.aba7721	Jay Shendure	shendure@uw.edu	c114c20f-1ef4-49a5-9c2e-d965787fb90c	https://cellxgene.cziscience.com/collections/c114c20f-1ef4-49a5-9c2e-d965787fb90c		Jennifer Yu-Sheng Chien	PUBLIC	sci-RNA-seq	4947110048, 5182383022, H5AD, RDS, https://datasets.cellxgene.cziscience.com/fb6baabd-7683-4a7e-b6b5-5db0e48b5a2e.h5ad, https://datasets.cellxgene.cziscience.com/fb6baabd-7683-4a7e-b6b5-5db0e48b5a2e.rds		1001288	GABAergic neuron, Mueller cell, Purkinje cell, Schwann cell, acinar cell, amacrine cell, astrocyte, bipolar neuron, blood vessel endothelial cell, brush cell, cardiac muscle cell, cell of skeletal muscle, chorionic trophoblast cell, chromaffin cell, ciliated epithelial cell, corneal epithelial cell, cortical cell of adrenal gland, dermis microvascular lymphatic vessel endothelial cell, endocardia…	Publication: https://doi.org/10.1126/science.aba7721 Dataset Version: https://datasets.cellxgene.cziscience.com/fb6baabd-7683-4a7e-b6b5-5db0e48b5a2e.h5ad curated and distributed by CZ CELLxGENE Discover in Collection: https://cellxgene.cziscience.com/collections/c114c20f-1ef4-49a5-9c2e-d965787fb90c	fa27492b-82ff-4ab7-ac61-0e2b184eee67	fb6baabd-7683-4a7e-b6b5-5db0e48b5a2e		10th week post-fertilization human stage, 12th week post-fertilization human stage, 13th week post-fertilization human stage, 14th week post-fertilization human stage, 15th week post-fertilization human stage, 16th week post-fertilization human stage, 17th week post-fertilization human stage, 18th week post-fertilization human stage	normal, trisomy 18	H27552, H27458, H27472, H27634, H27620, H26350, H27474, H26547, H27471, H27098, H27477, H27464, H27432, H27423, H27058, H27431, H27295, H27473, H27909, H27798, H27799, H27876, H27771, H27772, H27913, H27915, H27948, H27870	X_global_umap, X_main_cluster_umap	https://cellxgene.cziscience.com/e/fa27492b-82ff-4ab7-ac61-0e2b184eee67.cxg/	gene	46397	NCBITaxon:9606	FALSE	586.359	Homo sapiens	0	2021-06-03T21:48:01+00:00	raw.X	2024-03-22T19:52:38+00:00	5.0.0	unknown	female, male		nucleus, cell	adrenal gland, cerebellum, eye, heart, intestine, kidney, liver, lung, muscle organ, pancreas, placenta, spleen, stomach, telencephalon, thymus	Survey of human embryonic development (1 million cells subset)	FALSE		https://datasets.cellxgene.cziscience.com/fb6baabd-7683-4a7e-b6b5-5db0e48b5a2e.rds	https://datasets.cellxgene.cziscience.com/fb6baabd-7683-4a7e-b6b5-5db0e48b5a2e.h5ad
A single-cell transcriptional timelapse of mouse embryonic development, from gastrula to pup	The house mouse, Mus musculus, is an exceptional model system, combining genetic tractability with close homology to human biology. Gestation in mouse development lasts just under three weeks, a period during which its genome orchestrates the astonishing transformation of a single cell zygote into a free-living pup composed of >500 million cells. Towards a global framework for exploring mammalian…	10.1038/s41586-024-07069-w	Chengxiang Qiu	cxqiu@uw.edu	45d5d2c3-bc28-4814-aed6-0bb6f0e11c82	https://cellxgene.cziscience.com/collections/45d5d2c3-bc28-4814-aed6-0bb6f0e11c82		Jason Hilton	PUBLIC	sci-RNA-seq	9533097358, 6054054765, H5AD, RDS, https://datasets.cellxgene.cziscience.com/c1492738-cd08-45b1-8914-8b7e64a3b466.h5ad, https://datasets.cellxgene.cziscience.com/c1492738-cd08-45b1-8914-8b7e64a3b466.rds		1033409	erythroid progenitor cell	Publication: https://doi.org/10.1038/s41586-024-07069-w Dataset Version: https://datasets.cellxgene.cziscience.com/c1492738-cd08-45b1-8914-8b7e64a3b466.h5ad curated and distributed by CZ CELLxGENE Discover in Collection: https://cellxgene.cziscience.com/collections/45d5d2c3-bc28-4814-aed6-0bb6f0e11c82	22b83bd5-1886-4a90-82da-fa80123a90de	c1492738-cd08-45b1-8914-8b7e64a3b466		Theiler stage 12, Theiler stage 13, Theiler stage 14, Theiler stage 15, Theiler stage 16, Theiler stage 17, Theiler stage 18, Theiler stage 19, Theiler stage 20, Theiler stage 21, Theiler stage 22, Theiler stage 23, Theiler stage 24, Theiler stage 25, Theiler stage 26, Theiler stage 27	normal	embryo_11, embryo_1, embryo_46, embryo_45, embryo_44, embryo_47, embryo_51, embryo_50, embryo_48, embryo_53, embryo_41, embryo_43, embryo_40, embryo_42, embryo_24, embryo_15, embryo_23, embryo_20, embryo_18, embryo_22, embryo_13, embryo_21, embryo_17, embryo_19, embryo_16, embryo_36, embryo_38, embryo_39, embryo_37, embryo_27, embryo_26, embryo_25, embryo_28, embryo_31, embryo_32, embryo_30, embr…	X_umap	https://cellxgene.cziscience.com/e/22b83bd5-1886-4a90-82da-fa80123a90de.cxg/	gene	45854	NCBITaxon:10090	FALSE	1302.13	Mus musculus	0	2024-03-11T16:31:31+00:00	raw.X	2024-03-22T19:53:38+00:00	5.0.0	na	female, male		nucleus	embryo	Major cell cluster: Definitive erythroid	FALSE		https://datasets.cellxgene.cziscience.com/c1492738-cd08-45b1-8914-8b7e64a3b466.rds	https://datasets.cellxgene.cziscience.com/c1492738-cd08-45b1-8914-8b7e64a3b466.h5ad
Asian Immune Diversity Atlas (AIDA)	Individuals of Asian ancestry constitute 60% of the global population, but have been underrepresented in genomics studies. Given the pervasive influence of dimensions of human diversity such as age, ancestry, and sex on biomedically relevant phenotypes, the construction of healthy, reference atlases for disease comparisons requires equitable and diverse representation from all population groups. …		Shyam Prabhakar	prabhakars@gis.a-star.edu.sg	ced320a1-29f3-47c1-a735-513c7084d508	https://cellxgene.cziscience.com/collections/ced320a1-29f3-47c1-a735-513c7084d508	CZI Single-Cell Biology	Jennifer Yu-Sheng Chien	PUBLIC	10x 5' v2	10263561649, 10012441991, H5AD, RDS, https://datasets.cellxgene.cziscience.com/10fa2143-da5b-4408-89d2-29fb5f3d13c9.h5ad, https://datasets.cellxgene.cziscience.com/10fa2143-da5b-4408-89d2-29fb5f3d13c9.rds		1058909	B cell, CD14-low, CD16-positive monocyte, CD14-positive monocyte, CD141-positive myeloid dendritic cell, CD16-negative, CD56-bright natural killer cell, human, CD16-positive, CD56-dim natural killer cell, human, CD1c-positive myeloid dendritic cell, CD4-positive, alpha-beta T cell, CD4-positive, alpha-beta cytotoxic T cell, CD8-positive, alpha-beta T cell, CD8-positive, alpha-beta cytotoxic T cel…	Dataset Version: https://datasets.cellxgene.cziscience.com/10fa2143-da5b-4408-89d2-29fb5f3d13c9.h5ad curated and distributed by CZ CELLxGENE Discover in Collection: https://cellxgene.cziscience.com/collections/ced320a1-29f3-47c1-a735-513c7084d508	b0e547f0-462b-4f81-b31b-5b0a5d96f537	10fa2143-da5b-4408-89d2-29fb5f3d13c9	X_umap	19-year-old human stage, 21-year-old human stage, 22-year-old human stage, 23-year-old human stage, 24-year-old human stage, 25-year-old human stage, 26-year-old human stage, 27-year-old human stage, 28-year-old human stage, 29-year-old human stage, 30-year-old human stage, 31-year-old human stage, 32-year-old human stage, 33-year-old human stage, 34-year-old human stage, 35-year-old human stage,…	normal	SG_HEL_H02a, SG_HEL_H09a, SG_HEL_H10a, SG_HEL_H11a, SG_HEL_H12a, SG_HEL_H13a, SG_HEL_H14a, SG_HEL_H15a, SG_HEL_H16a, LONZA3038016, SG_HEL_H03a, SG_HEL_H04a, SG_HEL_H05a, SG_HEL_H06a, SG_HEL_H08a, SG_HEL_H07a, SG_HEL_H099, SG_HEL_H031, SG_HEL_H117, SG_HEL_H017, SG_HEL_H181, SG_HEL_H191, SG_HEL_H146, SG_HEL_H053, SG_HEL_H077, SG_HEL_H180, LONZA3038306, SG_HEL_H055, SG_HEL_H066, SG_HEL_H060, SG_HEL_…	X_umap	https://cellxgene.cziscience.com/e/b0e547f0-462b-4f81-b31b-5b0a5d96f537.cxg/	gene	36161	NCBITaxon:9606	TRUE	2027.56	Homo sapiens	1058909	2023-05-04T19:04:24+00:00	raw.X	2024-03-22T19:53:04+00:00	5.0.0	European, Japanese, Korean, Singaporean Chinese, Singaporean Indian, Singaporean Malay	female, male		cell	blood	AIDA Phase 1 Data Freeze v1: Chinese, Indian, Japanese, Korean, and Malay donors in Japan, Singapore, and South Korea	FALSE		https://datasets.cellxgene.cziscience.com/10fa2143-da5b-4408-89d2-29fb5f3d13c9.rds	https://datasets.cellxgene.cziscience.com/10fa2143-da5b-4408-89d2-29fb5f3d13c9.h5ad
High-resolution single-cell atlas reveals diversity and plasticity of tumor-associated neutrophils in non-small cell lung cancer	The integrated NSCLC transcriptome atlas provides more than 1.2M cells from 19 studies and 309 patients, refines patient stratification based on immune phenotypes and reveals associations of histological subtypes and genotypes with specific cellular components. Single-cell sequencing of cells with low mRNA content identifies distinct states of tumor-associated neutrophils, and uncovers gene signa…	10.1016/j.ccell.2022.10.008	Zlatko Trajanoski	zlatko.trajanoski@i-med.ac.at	edb893ee-4066-4128-9aec-5eb2b03f8287	https://cellxgene.cziscience.com/collections/edb893ee-4066-4128-9aec-5eb2b03f8287		Jason Hilton	PUBLIC	10x 3' v1, 10x 3' v2, 10x 3' v3, 10x 5' v1, BD Rhapsody Whole Transcriptome Analysis, Drop-seq, GEXSCOPE technology, Smart-seq2, inDrop	17384807164, 8563847401, H5AD, RDS, https://datasets.cellxgene.cziscience.com/f24dee27-a58f-4365-aa9a-6dafe1d007e0.h5ad, https://datasets.cellxgene.cziscience.com/f24dee27-a58f-4365-aa9a-6dafe1d007e0.rds	dataset, donor_id, sample	1283972	B cell, CD1c-positive myeloid dendritic cell, CD4-positive, alpha-beta T cell, CD8-positive, alpha-beta T cell, alveolar macrophage, bronchus fibroblast of lung, capillary endothelial cell, classical monocyte, club cell, conventional dendritic cell, dendritic cell, endothelial cell of lymphatic vessel, epithelial cell of lung, fibroblast of lung, macrophage, malignant cell, mast cell, mesothelial…	Publication: https://doi.org/10.1016/j.ccell.2022.10.008 Dataset Version: https://datasets.cellxgene.cziscience.com/f24dee27-a58f-4365-aa9a-6dafe1d007e0.h5ad curated and distributed by CZ CELLxGENE Discover in Collection: https://cellxgene.cziscience.com/collections/edb893ee-4066-4128-9aec-5eb2b03f8287	1e6a6ef9-7ec9-4c90-bbfb-2ad3c3165fd1	f24dee27-a58f-4365-aa9a-6dafe1d007e0	X_umap	20-year-old human stage, 21-year-old human stage, 22-year-old human stage, 23-year-old human stage, 25-year-old human stage, 26-year-old human stage, 28-year-old human stage, 29-year-old human stage, 31-year-old human stage, 32-year-old human stage, 35-year-old human stage, 36-year-old human stage, 37-year-old human stage, 40-year-old human stage, 41-year-old human stage, 42-year-old human stage,…	chronic obstructive pulmonary disease, lung adenocarcinoma, non-small cell lung carcinoma, normal, squamous cell lung carcinoma	Adams_Kaminski_2020_001C, Adams_Kaminski_2020_002C, Adams_Kaminski_2020_003C, Adams_Kaminski_2020_222C, Adams_Kaminski_2020_034C, Adams_Kaminski_2020_052CO, Adams_Kaminski_2020_056CO, Adams_Kaminski_2020_065C, Adams_Kaminski_2020_081C, Adams_Kaminski_2020_084C, Adams_Kaminski_2020_092C, Adams_Kaminski_2020_098C, Adams_Kaminski_2020_133C, Adams_Kaminski_2020_1372C, Adams_Kaminski_2020_137C, Adams_…	X_scANVI, X_scVI, X_umap	https://cellxgene.cziscience.com/e/1e6a6ef9-7ec9-4c90-bbfb-2ad3c3165fd1.cxg/	gene	17797	NCBITaxon:9606	TRUE, FALSE	1366.39	Homo sapiens	996759	2022-08-31T20:38:31+00:00	raw.X	2024-03-22T19:52:46+00:00	5.0.0	unknown	female, male, unknown		cell	adrenal tissue, brain, liver, lung, lymph node, pleural effusion	The single-cell lung cancer atlas (LuCA) -- extended atlas	FALSE		https://datasets.cellxgene.cziscience.com/f24dee27-a58f-4365-aa9a-6dafe1d007e0.rds	https://datasets.cellxgene.cziscience.com/f24dee27-a58f-4365-aa9a-6dafe1d007e0.h5ad
A single-cell transcriptomic atlas spanning the adult rhesus macaque brain	Cataloging the diverse cellular architecture of the primate brain is crucial for understanding cognition, behavior and disease in humans. Here, we generated a brain-wide single-cell multimodal molecular atlas of the rhesus macaque brain. Altogether, we profiled 2.58M transcriptomes and 1.59M epigenomes from single nuclei sampled from 30 regions across the adult brain. Cell composition differed ex…	10.1126/sciadv.adh1914	Noah Snyder-Mackler	nsnyderm@asu.edu	8c4bcf0d-b4df-45c7-888c-74fb0013e9e7	https://cellxgene.cziscience.com/collections/8c4bcf0d-b4df-45c7-888c-74fb0013e9e7	Allen Institute for Brain Science, BRAIN Initiative	Jason Hilton	PUBLIC	sci-RNA-seq3	5381629970, 5106054119, H5AD, RDS, https://datasets.cellxgene.cziscience.com/541de42d-9188-45f0-ba93-15b57eddd665.h5ad, https://datasets.cellxgene.cziscience.com/541de42d-9188-45f0-ba93-15b57eddd665.rds	isolation_site, sequencing_run_id	2583967	GABAergic neuron, astrocyte, basket cell, brain vascular cell, cerebellar neuron, dopaminergic neuron, ependymal cell, glutamatergic neuron, medium spiny neuron, microglial cell, neuron, oligodendrocyte, oligodendrocyte precursor cell, serotonergic neuron	Publication: https://doi.org/10.1126/sciadv.adh1914 Dataset Version: https://datasets.cellxgene.cziscience.com/541de42d-9188-45f0-ba93-15b57eddd665.h5ad curated and distributed by CZ CELLxGENE Discover in Collection: https://cellxgene.cziscience.com/collections/8c4bcf0d-b4df-45c7-888c-74fb0013e9e7	d87ba7ec-fddf-4141-abfd-1d69e8427a42	541de42d-9188-45f0-ba93-15b57eddd665	X_umap	juvenile stage, prime adult stage	normal	CPRC_animal_id:6J2, CPRC_animal_id:4I3, CPRC_animal_id:3I4, CPRC_animal_id:2C0, CPRC_animal_id:3R7	X_pca, X_umap	https://cellxgene.cziscience.com/e/d87ba7ec-fddf-4141-abfd-1d69e8427a42.cxg/	gene	19147	NCBITaxon:9606	TRUE	383.875	Macaca mulatta	2583967	2023-09-20T15:24:26+00:00	raw.X	2024-03-22T19:52:47+00:00	5.0.0	na	female, male		nucleus	Brodmann (1909) area 19, amygdala, anterior cingulate cortex, cerebellar vermis, cerebrocerebellum, corpus callosum, dorsolateral prefrontal cortex, entorhinal cortex, head of caudate nucleus, hippocampal formation, inferior parietal cortex, inferior temporal gyrus, lateral geniculate body, medial dorsal nucleus of thalamus, medulla oblongata, midbrain, nucleus accumbens, perirhinal cortex, pons,…	A single-cell multi-omic atlas spanning the adult rhesus macaque brain	FALSE		https://datasets.cellxgene.cziscience.com/541de42d-9188-45f0-ba93-15b57eddd665.rds	https://datasets.cellxgene.cziscience.com/541de42d-9188-45f0-ba93-15b57eddd665.h5ad
