## Supplementary material for "*GEfetch2R*: fetching single-cell/bulk RNA-seq data from public repositories to R and benchmarking the subsequent format conversion tools": Table 1

### Sheet: Sheet1
Table 1: Comparison of GEfetch2R with other similar tools
	GEfetch2R	ffq	GEOfastq	SRA-Toolkit	enaBrowserTools	fastq-dl	pysradb	GEOfetch	GEOquery	rPanglaoDB
Programming language	R	Python	R	C	Python	Python	Python	Python	R	R
Accepted accession	GEO	SRA, ENA, GEO	GEO	SRA, ENA	SRA, ENA	SRA, ENA	SRA, ENA, GEO	GEO	GEO	-
Supported database
raw data (sra/fastq/bam)	SRA, ENA	-	ENA	SRA	ENA	SRA, ENA	SRA, ENA	SRA	-	-
count matrix	GEO, PanglanDB, UCSC Cell Browser	-	-	-	-	-	GEO	GEO	GEO	PanglaoDB
processed object	Zenodo, CELLxGENE, Human Cell Atlas	-	-	-	-	-	-	-	-	-
Downloaded data
metadata	+	+	+	-	+	+	+	+	+	+
raw data (sra/fastq/bam)	+++	-	fastq	+++	+++	sra, fastq	+++	sra	-	-
count matrix	+++	-	-	-	-	-	+	+	+	+
processed object	+++	-	-	-	-	-	-	-	-	-
Aspera support	Yes	-	Yes	-	Yes	-a	Yes	-	-	-
Parallel download	Yes	-	-	-	-	Yes	Yes	-	-	-
Process downloaded data
sra to fastq	fastq-dump, fasterq-dump, parallel-fastq-dumpb	-	-	fastq-dump, fasterq-dump	-	fasterq-dump	-	fasterq-dump	-	-
sra to bam	sam-dump	-	-	sam-dump	-	-	-	sam-dump	-	-
bam to fastq	bamtofastq (10x) samtools (others)	-	-	-	-	-	-	-	-	-
format fastq (10x)	Yes	-	-	-	-	-	-	-	-	-
mapping	CellRanger, STAR	-	-	-	-	-	-	-	-	-
Load to R
DESeq2	Yes	-	-	-	-	-	-	-	MAList, ExpressionSet	-
Seurat	Yes	-	-	-	-	-	-	-	-	Yes
merge SeuratObjects	Yes	-	-	-	-	-	-	-	-	Yes
a: fastq-dl old version (<1.2.0) support Aspera
b: Parameters optimized for 10x Genomics data
