## Supplementary material for "*GEfetch2R*: fetching single-cell/bulk RNA-seq data from public repositories to R and benchmarking the subsequent format conversion tools": Table 2

### Sheet: Sheet1
Table 2: The databases supported corresponding to each data type
RNA-seq type	Data type	Database	Dataset	Species	Cell	Downloaded format	Returned value	Annotation	Subset	Parallel	Others
scRNA-seq	raw data	SRA, ENA	unlimited	unlimited	unlimited	fq, fq.gz, sra, bam	SeuratObject, failed sample metadata	sample metadata	/	Yes	download status check, convert bam to fastq, adapt to different scRNA-seq protocols
	count matrix	GEO	unlimited	unlimited	unlimited	tsv, mtx, txt (gz/tar.gz)	SeuratObject	sample metadata	/	/	generate count matrix from supplementary files
		PanglanDB	1368	Human/Mouse	5586348	/	SeuratObject	sample and cell metadata	cell type, gene	/	summarize metadata, extract cell type composition
		UCSC Cell Browser	1267	25	119882882	/	SeuratObject	sample and cell metadata	cell metadata, gene	/	summarize metadata, extract cell type composition and dimensionality reduction coordinates
	processed object	Zenodo	unlimited	unlimited	unlimited	rdata, rds, h5ad	SeuratObject, failed doi information	cell metadata	/	Yes	md5 check
		CELLxGENE	1598	7	172476143	rds, h5ad	SeuratObject, failed sample metadata	sample and cell metadata	cell metadata, gene	Yes	download status check, summarize metadata, extract dimensionality reduction coordinates
		Human Cell Atlas	484	4	~61,847,946	rdata, rds, h5, h5ad, loom, tsv(gz/tar.gz)	SeuratObject, failed sample metadata	sample and cell metadata	/	Yes	download status check, summarize metadata
bulk RNA-seq	raw data	SRA, ENA	unlimited	unlimited	unlimited	fq, fq.gz, sra, bam	DESeqDataSet, failed sample metadata	sample metadata	/	Yes	download status check, convert bam to fastq
	count matrix	GEO	unlimited	unlimited	unlimited	txt(gz/tar.gz)	DESeqDataSet	sample metadata	/	/	generate count matrix from supplementary files
